# Single-cell RNA Sequencing of Pediatric Ependymoma Unravels Subclonal Heterogeneity Associated with Patient Survival

**DOI:** 10.1101/2022.02.26.482082

**Authors:** Haoda Wu, Ruiqing Fu, Yu-Hong Zhang, Zhiming Liu, Zhenhua Chen, Jingkai Xu, Yongji Tian, Wenfei Jin, Samuel Zheng Hao Wong, Qing-Feng Wu

## Abstract

Ependymoma (EPN) is a malignant glial tumor occurring throughout central nervous system which commonly presents in children. Although recent studies have characterized EPN samples at both the bulk and single-cell level, intra-tumoral heterogeneity across subclones remains a confounding factor which impedes understanding of EPN biology. In this study, we generated a high-resolution single-cell dataset of pediatric ependymoma with a particular focus on the comparison of subclone differences within tumors, and show upregulation of cilium-associated genes in more highly differentiated subclone populations. As a proxy to traditional pseudotime analysis, we applied a novel trajectory scoring method to reveal cellular compositions associated with poor survival outcomes across primary and relapsed patients. Furthermore, we identified putative cell-cell communication features between relapsed and primary samples and show upregulation of pathways associated with immune cell crosstalk. Our results reveal both inter- and intratumoral gene expression profiles and tumor differentiation and provide a framework for studying transcriptomic signatures of individual subclones in ependymoma at single-cell resolution.
