## Supplementary material for "Single-cell RNA Sequencing of Pediatric Ependymoma Unravels Subclonal Heterogeneity Associated with Patient Survival": Table_S1

### Sheet: Sheet1
Sample	Date of sample acquisition	Age	Age of onset	Sexuality	Clinical diagnosis	Recurrent stage	Pathological type	Pathogenic site	WHO grade	Ki67 molecular marker
GTE001	2019/05/27	12	8	Male	Ependymoma	Recurrent	Anaplastic ependymoma	Subtentorial fourth ventricle	III	10-40%
GTE002	2019/05/29	8	7	Male	Ependymoma	Recurrent	Nonanaplastic ependymoma	Right frontal temporal	II	Part: 20-30%
GTE009	2019-08-06	1	1	Female	Ependymoma	Primary	Anaplastic ependymoma	Subtentorial fourth ventricle	III	0.3
GTE012	2019-10-25	7	4	Female	Ependymoma	Primary	Anaplastic ependymoma	Left temporal lobe	III	0.4
