## Supplementary material for "Single-cell RNA Sequencing of Pediatric Ependymoma Unravels Subclonal Heterogeneity Associated with Patient Survival": Table_S4

### Sheet: GO_of_Trajectory_high_DE
ID	Description	GeneRatio	BgRatio	pvalue	p.adjust	qvalue	geneID	Count
GO:0006613	cotranslational protein targeting to membrane	10/66	109/18670	4.85016e-12	9.29291e-09	7.31608e-09	6746/6222/4736/6187/6125/6202/6175/6191/6129/6726	10
GO:0006614	SRP-dependent cotranslational protein targeting to membrane	9/66	105/18670	1.12626e-10	1.07895e-07	8.49435e-08	6222/4736/6187/6125/6202/6175/6191/6129/6726	9
GO:0045047	protein targeting to ER	9/66	118/18670	3.23288e-10	2.06473e-07	1.62551e-07	6222/4736/6187/6125/6202/6175/6191/6129/6726	9
GO:0072599	establishment of protein localization to endoplasmic reticulum	9/66	122/18670	4.36172e-10	2.08927e-07	1.64483e-07	6222/4736/6187/6125/6202/6175/6191/6129/6726	9
GO:0006413	translational initiation	10/66	193/18670	1.40871e-09	5.39817e-07	4.24985e-07	6222/4736/6187/3315/6125/6202/6175/10209/6191/6129	10
GO:0006612	protein targeting to membrane	10/66	202/18670	2.19126e-09	6.28604e-07	4.94885e-07	6746/6222/4736/6187/6125/6202/6175/6191/6129/6726	10
GO:0070972	protein localization to endoplasmic reticulum	9/66	147/18670	2.29657e-09	6.28604e-07	4.94885e-07	6222/4736/6187/6125/6202/6175/6191/6129/6726	9
GO:0006402	mRNA catabolic process	12/66	364/18670	4.81183e-09	1.15243e-06	9.07284e-07	5720/6222/4736/6187/3315/6125/6202/6175/6191/6129/7538/7431	12
GO:0000184	nuclear-transcribed mRNA catabolic process, nonsense-mediated decay	8/66	120/18670	9.68181e-09	2.06115e-06	1.62269e-06	6222/4736/6187/6125/6202/6175/6191/6129	8
GO:0019083	viral transcription	9/66	177/18670	1.17408e-08	2.20526e-06	1.73615e-06	6222/4736/6187/6125/6202/6175/6191/6129/7538	9
GO:0006401	RNA catabolic process	12/66	397/18670	1.26607e-08	2.20526e-06	1.73615e-06	5720/6222/4736/6187/3315/6125/6202/6175/6191/6129/7538/7431	12
GO:0019080	viral gene expression	9/66	191/18670	2.27576e-08	3.63362e-06	2.86066e-06	6222/4736/6187/6125/6202/6175/6191/6129/7538	9
GO:0000956	nuclear-transcribed mRNA catabolic process	9/66	207/18670	4.55903e-08	6.71931e-06	5.28995e-06	6222/4736/6187/6125/6202/6175/6191/6129/7538	9
GO:0090150	establishment of protein localization to membrane	10/66	332/18670	2.41101e-07	3.29964e-05	2.59773e-05	6746/6222/4736/6187/6125/6202/6175/6191/6129/6726	10
GO:0006605	protein targeting	11/66	432/18670	3.06582e-07	3.91607e-05	3.08303e-05	293/6746/6222/4736/6187/6125/6202/6175/6191/6129/6726	11
GO:0001906	cell killing	7/66	168/18670	2.10062e-06	0.00025155	0.000198039	203068/2597/5052/3326/3151/3105/567	7
GO:0001895	retina homeostasis	5/66	74/18670	6.31411e-06	0.000711638	0.000560255	3315/5052/71/567/60	5
GO:0098974	postsynaptic actin cytoskeleton organization	3/66	12/18670	9.07394e-06	0.00096587	0.000760406	375/71/60	3
GO:0099188	postsynaptic cytoskeleton organization	3/66	14/18670	1.49374e-05	0.00150632	0.00118589	375/71/60	3
GO:0072330	monocarboxylic acid biosynthetic process	8/66	343/18670	2.71693e-05	0.00260282	0.00204914	633/1382/2879/7167/2597/2023/4282/54541	8
GO:0071346	cellular response to interferon-gamma	6/66	180/18670	4.15568e-05	0.00379156	0.00298501	2597/3326/71/3105/567/7431	6
GO:0034248	regulation of cellular amide metabolic process	9/66	483/18670	4.81629e-05	0.00419455	0.00330227	3315/2597/6125/10209/6191/6726/7538/1915/7431	9
GO:0071157	negative regulation of cell cycle arrest	3/66	23/18670	7.10404e-05	0.00579596	0.00456302	595/3326/4282	3
GO:0034341	response to interferon-gamma	6/66	199/18670	7.26008e-05	0.00579596	0.00456302	2597/3326/71/3105/567/7431	6
GO:0046365	monosaccharide catabolic process	4/66	67/18670	9.2341e-05	0.00707702	0.00557157	51181/7167/2597/2023	4
GO:0042273	ribosomal large subunit biogenesis	4/66	71/18670	0.000115823	0.00710347	0.00559239	4736/6125/6175/6129	4
GO:0006735	NADH regeneration	3/66	27/18670	0.000116151	0.00710347	0.00559239	7167/2597/2023	3
GO:0061621	canonical glycolysis	3/66	27/18670	0.000116151	0.00710347	0.00559239	7167/2597/2023	3
GO:0061718	glucose catabolic process to pyruvate	3/66	27/18670	0.000116151	0.00710347	0.00559239	7167/2597/2023	3
GO:0046939	nucleotide phosphorylation	5/66	136/18670	0.000119205	0.00710347	0.00559239	2987/7167/2597/2023/54541	5
GO:0006417	regulation of translation	8/66	424/18670	0.000120186	0.00710347	0.00559239	3315/2597/6125/10209/6191/6726/7538/7431	8
GO:0009135	purine nucleoside diphosphate metabolic process	5/66	138/18670	0.000127677	0.00710347	0.00559239	2987/7167/2597/2023/54541	5
GO:0009179	purine ribonucleoside diphosphate metabolic process	5/66	138/18670	0.000127677	0.00710347	0.00559239	2987/7167/2597/2023/54541	5
GO:0061615	glycolytic process through fructose-6-phosphate	3/66	28/18670	0.000129761	0.00710347	0.00559239	7167/2597/2023	3
GO:0061620	glycolytic process through glucose-6-phosphate	3/66	28/18670	0.000129761	0.00710347	0.00559239	7167/2597/2023	3
GO:0009185	ribonucleoside diphosphate metabolic process	5/66	140/18670	0.000136603	0.00727031	0.00572374	2987/7167/2597/2023/54541	5
GO:0051384	response to glucocorticoid	5/66	146/18670	0.00016627	0.00861011	0.00677854	4192/595/7538/54541/2353	5
GO:0034109	homotypic cell-cell adhesion	4/66	81/18670	0.000193143	0.00973849	0.00766688	3956/3315/71/60	4
GO:0046394	carboxylic acid biosynthetic process	8/66	462/18670	0.000216083	0.0104221	0.00820506	633/1382/2879/7167/2597/2023/4282/54541	8
GO:0016053	organic acid biosynthetic process	8/66	463/18670	0.000219272	0.0104221	0.00820506	633/1382/2879/7167/2597/2023/4282/54541	8
GO:0070997	neuron death	7/66	348/18670	0.00022302	0.0104221	0.00820506	4192/4841/2597/3326/1958/54541/2353	7
GO:0009132	nucleoside diphosphate metabolic process	5/66	158/18670	0.000240162	0.010956	0.00862537	2987/7167/2597/2023/54541	5
GO:0006754	ATP biosynthetic process	5/66	160/18670	0.000254574	0.0113433	0.00893033	7114/7167/2597/2023/54541	5
GO:0031960	response to corticosteroid	5/66	162/18670	0.000269634	0.0117413	0.00924368	4192/595/7538/54541/2353	5
GO:0006007	glucose catabolic process	3/66	36/18670	0.000277156	0.0118007	0.00929039	7167/2597/2023	3
GO:0051100	negative regulation of binding	5/66	169/18670	0.000327735	0.0136509	0.010747	26086/7114/3925/567/60	5
GO:0009206	purine ribonucleoside triphosphate biosynthetic process	5/66	171/18670	0.000345956	0.0141032	0.0111031	7114/7167/2597/2023/54541	5
GO:0009145	purine nucleoside triphosphate biosynthetic process	5/66	172/18670	0.00035535	0.0141844	0.011167	7114/7167/2597/2023/54541	5
GO:0006734	NADH metabolic process	3/66	40/18670	0.000379664	0.0148456	0.0116876	7167/2597/2023	3
GO:0031341	regulation of cell killing	4/66	98/18670	0.000400911	0.0149318	0.0117555	2597/3326/3105/567	4
GO:2001243	negative regulation of intrinsic apoptotic signaling pathway	4/66	98/18670	0.000400911	0.0149318	0.0117555	4841/3315/2023/4282	4
GO:0009201	ribonucleoside triphosphate biosynthetic process	5/66	177/18670	0.000405248	0.0149318	0.0117555	7114/7167/2597/2023/54541	5
GO:0009152	purine ribonucleotide biosynthetic process	6/66	280/18670	0.000460978	0.01644	0.0129428	2987/7114/7167/2597/2023/54541	6
GO:0009127	purine nucleoside monophosphate biosynthetic process	5/66	183/18670	0.00047192	0.01644	0.0129428	7114/7167/2597/2023/54541	5
GO:0009168	purine ribonucleoside monophosphate biosynthetic process	5/66	183/18670	0.00047192	0.01644	0.0129428	7114/7167/2597/2023/54541	5
GO:0032091	negative regulation of protein binding	4/66	103/18670	0.000484257	0.0165685	0.013044	26086/3925/567/60	4
GO:0009142	nucleoside triphosphate biosynthetic process	5/66	188/18670	0.000533533	0.017749	0.0139733	7114/7167/2597/2023/54541	5
GO:0019362	pyridine nucleotide metabolic process	5/66	189/18670	0.000546549	0.017749	0.0139733	51181/7167/2597/2023/54541	5
GO:0046496	nicotinamide nucleotide metabolic process	5/66	189/18670	0.000546549	0.017749	0.0139733	51181/7167/2597/2023/54541	5
GO:0001909	leukocyte mediated cytotoxicity	4/66	107/18670	0.000559293	0.0178601	0.0140608	203068/5052/3105/567	4
GO:0009260	ribonucleotide biosynthetic process	6/66	293/18670	0.000585434	0.0183884	0.0144767	2987/7114/7167/2597/2023/54541	6
GO:0035722	interleukin-12-mediated signaling pathway	3/66	47/18670	0.000612202	0.0188526	0.0148422	6175/375/4282	3
GO:0042254	ribosome biogenesis	6/66	297/18670	0.000628556	0.0188526	0.0148422	4736/6187/6125/6202/6175/6129	6
GO:0072524	pyridine-containing compound metabolic process	5/66	195/18670	0.000629731	0.0188526	0.0148422	51181/7167/2597/2023/54541	5
GO:0009156	ribonucleoside monophosphate biosynthetic process	5/66	197/18670	0.000659464	0.0189451	0.0149151	7114/7167/2597/2023/54541	5
GO:0006164	purine nucleotide biosynthetic process	6/66	300/18670	0.000662487	0.0189451	0.0149151	2987/7114/7167/2597/2023/54541	6
GO:0046390	ribose phosphate biosynthetic process	6/66	300/18670	0.000662487	0.0189451	0.0149151	2987/7114/7167/2597/2023/54541	6
GO:0016052	carbohydrate catabolic process	5/66	199/18670	0.000690238	0.0192185	0.0151303	51181/7167/2597/2023/54541	5
GO:0071349	cellular response to interleukin-12	3/66	49/18670	0.000692106	0.0192185	0.0151303	6175/375/4282	3
GO:0046034	ATP metabolic process	6/66	305/18670	0.000722183	0.019544	0.0153865	2987/7114/7167/2597/2023/54541	6
GO:0006096	glycolytic process	4/66	115/18670	0.000733588	0.019544	0.0153865	7167/2597/2023/54541	4
GO:0070671	response to interleukin-12	3/66	50/18670	0.000734431	0.019544	0.0153865	6175/375/4282	3
GO:0006757	ATP generation from ADP	4/66	116/18670	0.000757784	0.0198892	0.0156583	7167/2597/2023/54541	4
GO:1904424	regulation of GTP binding	2/66	12/18670	0.00079398	0.0204267	0.0160814	26086/3925	2
GO:0006733	oxidoreduction coenzyme metabolic process	5/66	207/18670	0.000824209	0.0204267	0.0160814	51181/7167/2597/2023/54541	5
GO:0072522	purine-containing compound biosynthetic process	6/66	313/18670	0.000826285	0.0204267	0.0160814	2987/7114/7167/2597/2023/54541	6
GO:1901214	regulation of neuron death	6/66	313/18670	0.000826285	0.0204267	0.0160814	4192/4841/3326/1958/54541/2353	6
GO:0042866	pyruvate biosynthetic process	4/66	119/18670	0.000833759	0.0204267	0.0160814	7167/2597/2023/54541	4
GO:0009124	nucleoside monophosphate biosynthetic process	5/66	208/18670	0.000842228	0.0204267	0.0160814	7114/7167/2597/2023/54541	5
GO:1902947	regulation of tau-protein kinase activity	2/66	13/18670	0.000936201	0.022422	0.0176523	3326/1958	2
GO:0006364	rRNA processing	5/66	214/18670	0.000956588	0.0226275	0.0178141	4736/6187/6125/6202/6129	5
GO:0043393	regulation of protein binding	5/66	217/18670	0.00101792	0.0235326	0.0185267	26086/3925/3326/567/60	5
GO:0009435	NAD biosynthetic process	3/66	56/18670	0.00102312	0.0235326	0.0185267	7167/2597/2023	3
GO:0046031	ADP metabolic process	4/66	126/18670	0.0010317	0.0235326	0.0185267	7167/2597/2023/54541	4
GO:0019320	hexose catabolic process	3/66	57/18670	0.00107724	0.0242824	0.0191169	7167/2597/2023	3
GO:0009205	purine ribonucleoside triphosphate metabolic process	6/66	335/18670	0.001173	0.0254929	0.0200699	2987/7114/7167/2597/2023/54541	6
GO:0070527	platelet aggregation	3/66	59/18670	0.00119085	0.0254929	0.0200699	3315/71/60	3
GO:0045665	negative regulation of neuron differentiation	5/66	225/18670	0.00119579	0.0254929	0.0200699	3956/57801/5376/567/7431	5
GO:0034404	nucleobase-containing small molecule biosynthetic process	5/66	226/18670	0.00121954	0.0254929	0.0200699	2987/7167/2597/2023/54541	5
GO:0001894	tissue homeostasis	5/66	227/18670	0.00124364	0.0254929	0.0200699	3315/5052/71/567/60	5
GO:0002483	antigen processing and presentation of endogenous peptide antigen	2/66	15/18670	0.00125453	0.0254929	0.0200699	3105/567	2
GO:0019885	antigen processing and presentation of endogenous peptide antigen via MHC class I	2/66	15/18670	0.00125453	0.0254929	0.0200699	3105/567	2
GO:2001028	positive regulation of endothelial cell chemotaxis	2/66	15/18670	0.00125453	0.0254929	0.0200699	7114/3315	2
GO:0009167	purine ribonucleoside monophosphate metabolic process	6/66	340/18670	0.00126542	0.0254929	0.0200699	2987/7114/7167/2597/2023/54541	6
GO:0009126	purine nucleoside monophosphate metabolic process	6/66	341/18670	0.00128456	0.0254929	0.0200699	2987/7114/7167/2597/2023/54541	6
GO:0009199	ribonucleoside triphosphate metabolic process	6/66	341/18670	0.00128456	0.0254929	0.0200699	2987/7114/7167/2597/2023/54541	6
GO:0006165	nucleoside diphosphate phosphorylation	4/66	134/18670	0.00129595	0.0254929	0.0200699	7167/2597/2023/54541	4
GO:0009144	purine nucleoside triphosphate metabolic process	6/66	342/18670	0.00130392	0.0254929	0.0200699	2987/7114/7167/2597/2023/54541	6
GO:0002237	response to molecule of bacterial origin	6/66	343/18670	0.0013235	0.0256143	0.0201655	3726/7538/567/4282/2353/7431	6
GO:0050708	regulation of protein secretion	7/66	472/18670	0.00135779	0.0260152	0.0204812	4192/293/7114/2597/375/9324/4282	7
GO:0002475	antigen processing and presentation via MHC class Ib	2/66	16/18670	0.00143048	0.0268707	0.0211546	3105/567	2
GO:0044849	estrous cycle	2/66	16/18670	0.00143048	0.0268707	0.0211546	4192/1958	2
GO:0009161	ribonucleoside monophosphate metabolic process	6/66	354/18670	0.00155408	0.0289089	0.0227593	2987/7114/7167/2597/2023/54541	6
GO:0048871	multicellular organismal homeostasis	7/66	485/18670	0.00158614	0.0292216	0.0230055	3315/3925/5052/71/567/1958/60	7
GO:0038093	Fc receptor signaling pathway	5/66	241/18670	0.00161936	0.0295494	0.0232635	5720/3326/71/60/2353	5
GO:0009141	nucleoside triphosphate metabolic process	6/66	362/18670	0.00174017	0.0314543	0.0247633	2987/7114/7167/2597/2023/54541	6
GO:0031343	positive regulation of cell killing	3/66	68/18670	0.00179474	0.0317187	0.0249714	2597/3105/567	3
GO:0097237	cellular response to toxic substance	5/66	247/18670	0.00180362	0.0317187	0.0249714	2879/5052/567/1958/60	5
GO:0019359	nicotinamide nucleotide biosynthetic process	4/66	147/18670	0.00182101	0.0317187	0.0249714	7167/2597/2023/54541	4
GO:0019363	pyridine nucleotide biosynthetic process	4/66	147/18670	0.00182101	0.0317187	0.0249714	7167/2597/2023/54541	4
GO:0010975	regulation of neuron projection development	7/66	499/18670	0.00186456	0.0321847	0.0253383	3956/4192/1382/5376/375/567/7431	7
GO:0002791	regulation of peptide secretion	7/66	500/18670	0.00188582	0.032261	0.0253983	4192/293/7114/2597/375/9324/4282	7
GO:0035690	cellular response to drug	6/66	369/18670	0.0019165	0.0324958	0.0255831	3326/567/1958/54541/60/7431	6
GO:0072525	pyridine-containing compound biosynthetic process	4/66	150/18670	0.00196037	0.032948	0.0259391	7167/2597/2023/54541	4
GO:0016072	rRNA metabolic process	5/66	253/18670	0.00200285	0.0331541	0.0261015	4736/6187/6125/6202/6129	5
GO:0051098	regulation of binding	6/66	373/18670	0.00202318	0.0331541	0.0261015	26086/7114/3925/3326/567/60	6
GO:1902176	negative regulation of oxidative stress-induced intrinsic apoptotic signaling pathway	2/66	19/18670	0.00202455	0.0331541	0.0261015	4841/3315	2
GO:0009123	nucleoside monophosphate metabolic process	6/66	375/18670	0.00207818	0.033744	0.0265659	2987/7114/7167/2597/2023/54541	6
GO:0006090	pyruvate metabolic process	4/66	154/18670	0.00215745	0.0347368	0.0273475	7167/2597/2023/54541	4
GO:0010977	negative regulation of neuron projection development	4/66	155/18670	0.00220878	0.0352669	0.0277648	3956/5376/567/7431	4
GO:0034470	ncRNA processing	6/66	384/18670	0.00233983	0.0370506	0.029169	26173/4736/6187/6125/6202/6129	6
GO:0002479	antigen processing and presentation of exogenous peptide antigen via MHC class I, TAP-dependent	3/66	75/18670	0.00237604	0.0373155	0.0293776	5720/3105/567	3
GO:0009165	nucleotide biosynthetic process	6/66	386/18670	0.00240121	0.0374042	0.0294475	2987/7114/7167/2597/2023/54541	6
GO:0019674	NAD metabolic process	3/66	76/18670	0.00246748	0.0376355	0.0296295	7167/2597/2023	3
GO:0000470	maturation of LSU-rRNA	2/66	21/18670	0.00247498	0.0376355	0.0296295	4736/6129	2
GO:0051412	response to corticosterone	2/66	21/18670	0.00247498	0.0376355	0.0296295	595/2353	2
GO:1901293	nucleoside phosphate biosynthetic process	6/66	390/18670	0.00252761	0.0381331	0.0300213	2987/7114/7167/2597/2023/54541	6
GO:0019883	antigen processing and presentation of endogenous antigen	2/66	22/18670	0.00271629	0.0406594	0.0320102	3105/567	2
GO:0042590	antigen processing and presentation of exogenous peptide antigen via MHC class I	3/66	79/18670	0.0027548	0.0408154	0.032133	5720/3105/567	3
GO:2001242	regulation of intrinsic apoptotic signaling pathway	4/66	165/18670	0.00276931	0.0408154	0.032133	4841/3315/2023/4282	4
GO:2001026	regulation of endothelial cell chemotaxis	2/66	24/18670	0.00323069	0.04715	0.0371201	7114/3315	2
GO:0051258	protein polymerization	5/66	283/18670	0.00324833	0.04715	0.0371201	2006/2879/7114/3925/375	5
GO:0002478	antigen processing and presentation of exogenous peptide antigen	4/66	175/18670	0.0034205	0.0492757	0.0387936	5720/375/3105/567	4

### Sheet: GO_of_Trajectory_low_DE
ID	Description	GeneRatio	BgRatio	pvalue	p.adjust	qvalue	geneID	Count
GO:0044782	cilium organization	19/83	384/18670	4.40458e-15	7.9855e-12	7.04269e-12	123872/286207/89765/93233/257177/80217/387885/225689/348807/146845/2302/83657/7802/375307/27019/199223/79734/5991/10383	19
GO:0060271	cilium assembly	16/83	366/18670	5.38387e-12	3.75234e-09	3.30932e-09	123872/286207/89765/93233/80217/387885/225689/348807/146845/2302/83657/7802/27019/79734/5991/10383	16
GO:0035082	axoneme assembly	9/83	62/18670	7.27747e-12	3.75234e-09	3.30932e-09	123872/286207/89765/93233/80217/387885/348807/7802/27019	9
GO:0001578	microtubule bundle formation	10/83	91/18670	8.27874e-12	3.75234e-09	3.30932e-09	123872/286207/89765/93233/80217/387885/51673/348807/7802/27019	10
GO:0070286	axonemal dynein complex assembly	6/83	32/18670	5.30769e-09	1.92457e-06	1.69734e-06	123872/93233/387885/348807/7802/27019	6
GO:0003341	cilium movement	7/83	68/18670	2.06607e-08	6.24296e-06	5.50588e-06	123872/93233/80217/387885/348807/27019/5991	7
GO:0036159	inner dynein arm assembly	4/83	15/18670	4.77493e-07	0.000113639	0.000100222	123872/387885/348807/7802	4
GO:0007018	microtubule-based movement	10/83	283/18670	5.01439e-07	0.000113639	0.000100222	123872/93233/80217/387885/348807/83657/27019/199223/201625/5991	10
GO:0036158	outer dynein arm assembly	3/83	17/18670	5.5077e-05	0.011095	0.00978503	123872/93233/27019	3
GO:0043062	extracellular structure organization	9/83	422/18670	0.000106019	0.0192213	0.0169519	1471/5360/3691/1842/9806/3696/50509/1307/3931	9
GO:0086064	cell communication by electrical coupling involved in cardiac conduction	3/83	24/18670	0.000160293	0.0264192	0.0233	477/481/2697	3
GO:0007368	determination of left/right symmetry	5/83	119/18670	0.000188816	0.028527	0.025159	123872/2697/2302/27019/5991	5
GO:0009855	determination of bilateral symmetry	5/83	128/18670	0.000265122	0.0322691	0.0284592	123872/2697/2302/27019/5991	5
GO:0009799	specification of symmetry	5/83	129/18670	0.000274859	0.0322691	0.0284592	123872/2697/2302/27019/5991	5
GO:0010644	cell communication by electrical coupling	3/83	29/18670	0.00028478	0.0322691	0.0284592	477/481/2697	3
GO:0010882	regulation of cardiac muscle contraction by calcium ion signaling	3/83	29/18670	0.00028478	0.0322691	0.0284592	477/481/1756	3
GO:0001508	action potential	5/83	133/18670	0.000316549	0.0332153	0.0292938	4915/477/481/2697/1756	5
GO:0086001	cardiac muscle cell action potential	4/83	74/18670	0.000329772	0.0332153	0.0292938	477/481/2697/1756	4
GO:1990778	protein localization to cell periphery	7/83	311/18670	0.000468	0.044657	0.0393846	9211/116372/481/5621/10580/23043/1804	7
GO:0007160	cell-matrix adhesion	6/83	225/18670	0.000499443	0.0452745	0.0399292	3691/1842/22998/10580/50509/1307	6
